# Extensive length and homology dependent chimerism in pool-packaged AAV libraries

**DOI:** 10.1101/2025.01.14.632594

**Authors:** Jean-Benoît Lalanne, John K. Mich, Chau Huynh, Avery C. Hunker, Troy A. McDiarmid, Boaz P. Levi, Jonathan T. Ting, Jay Shendure

**Affiliations:** Department of Genome Sciences, University of Washington, Seattle, WA, USA; Département de Biochimie et Médecine Moléculaire, Université de Montréal, Montréal, QC, Canada; Allen Institute for Brain Science, Seattle, WA, USA; Seattle Hub for Synthetic Biology, Seattle, WA, USA; Brotman Baty Institute for Precision Medicine, Seattle, WA, USA; Howard Hughes Medical Institute, Seattle, WA, USA; Allen Discovery Center for Cell Lineage Tracing, Seattle, WA, USA

## Abstract

Adeno-associated viruses (AAVs) have emerged as the foremost gene therapy delivery vehicles due to their versatility, durability, and safety profile. Here we demonstrate extensive chimerism, manifesting as pervasive barcode swapping, among complex AAV libraries that are packaged as a pool. The observed chimerism is length- and homology-dependent but capsid-independent, in some cases affecting the majority of packaged AAV genomes. These results have implications for the design and deployment of functional AAV libraries in both research and clinical settings.
