## Supplementary material for "Extensive length and homology dependent chimerism in pool-packaged AAV libraries": Table S1

### Sheet: oligos
oJBL950	gcggccgctcggtcc	2024-10-14	amplification of full AAV cargo between ITR
oJBL949	cggccgcacgcgtttaat	2024-10-14	amplification of full AAV cargo between ITR
oJBL948	atctGAAGAGCtcCTACTTGTACAGCTCGTCCATGCCGAG	2024-10-04	sequencing of p146 (optional for read2...)
oJBL947	CTCGGCATGGACGAGCTGTACAAGTAGgaGCTCTTCagat	2024-10-04	sequencing of p146
oJBL946v2	CAAGCAGAAGACGGCATACGAGATtcatgcctaatggcgcgcta	2024-10-04	P7 adapter + p146 and all derivatives binding site
oJBL945	AATGATACGGCGACCACCGAGATCTACACggccgcacgcgtttaat	2024-10-02	P5 adapter + p146 binding site
oJBL944	actcagtcgatcgacggatcATCACgtctcgtgggctcggagatgtgtataagagacag	2024-08-27	AAV BC recombination test cloning
oJBL943	actcagtcgatcgacggatcCGATGgtctcgtgggctcggagatgtgtataagagacag	2024-08-27	AAV BC recombination test cloning
oJBL942	actcagtcgatcgacggatcTTAGGgtctcgtgggctcggagatgtgtataagagacag	2024-08-27	AAV BC recombination test cloning
oJBL941	actcagtcgatcgacggatcTGACCgtctcgtgggctcggagatgtgtataagagacag	2024-08-27	AAV BC recombination test cloning
oJBL940	actcagtcgatcgacggatcACAGTGgtctcgtgggctcggagatgtgtataagagacag	2024-08-27	AAV BC recombination test cloning
oJBL939	actcagtcgatcgacggatcGCCAATgtctcgtgggctcggagatgtgtataagagacag	2024-08-27	AAV BC recombination test cloning
oJBL938	actcagtcgatcgacggatcCAGATCgtctcgtgggctcggagatgtgtataagagacag	2024-08-27	AAV BC recombination test cloning
oJBL937	actcagtcgatcgacggatcACTTGAgtctcgtgggctcggagatgtgtataagagacag	2024-08-27	AAV BC recombination test cloning
oJBL936	TCTGactagtCTCGAGCTTGTACAGCGATGcatgcctAATGGCGCGCTA	2024-08-27	AAV BC recombination test cloning
oJBL935	taacagcctgagggctgcagggcggccgcacgcgtttaat	2024-08-27	AAV BC recombination test cloning
oJBL934	GCTCGGAGATGTGTATAAGAGACAGccccctctctgataggggatg	2024-08-27	AAV BC recombination test cloning
oJBL933	GCTCGGAGATGTGTATAAGAGACAGtcatgtggtcggggtagcg	2024-08-27	AAV BC recombination test cloning
oJBL932	GCTCGGAGATGTGTATAAGAGACAGgatgcaatttcctcattttattaggaaaggac	2024-08-27	AAV BC recombination test cloning
oJBL931	AGCGTCAGATGTGTATAAGAGACAGagtgcaagtgggttttaggacca	2024-08-27	AAV BC recombination test cloning
oJBL930	gcggccgctcggtccgcacgatgcaatttcctcattttattaggaaaggac	2024-08-27	AAV BC recombination test cloning
oJBL929	TAGCGCGCCATTaggcatgagcagcacgacttcttcaagtcc	2024-08-27	AAV BC recombination test cloning
oJBL928	TAGCGCGCCATTaggcatgaaggggaaacaggatgcggc	2024-08-27	AAV BC recombination test cloning
oJBL927_v2	ggtccgcacgtgagatctcatgcctAATGGCGCGCTANNNNNNNNNNNNNNNNACTCAGTCGATCGACGGAT	2024-08-30	primers to create dually barcoded AAV dock
oJBL926	gttcctgcggccgcacgcgtttaatNNNNNNNNNNNNNNNTCGTCGGCAGCGTCAGATGT	2024-08-11	primers to create dually barcoded AAV dock
oJBL925	ACTCAGTCGATCGACGGATCatctGAAGAGCtcCTACTTGTACAGCTCGTCCAT	2024-08-11	primers to create dually barcoded AAV dock
oJBL924	CGGCAGCGTCAGATGTGTATAAGAGACAGtcctGAAGAGCgaATGGTGAGCAAGGGCGAG	2024-08-11	primers to create dually barcoded AAV dock
oJBL906	CGCTATGTGGATACGCTGCT	2024-04-03	for qPCR insert in AAV cargo
oJBL905	ACGGAATTGTCAGTGCCCAA	2024-04-03	for qPCR insert in AAV cargo
oJBL098	TCCTTGAGAGTTTTCGCCCC	2021-01-05	for qPCR in amp cassette
oJBL097	CCGGCGTCAATACGGGATAA	2021-01-05	for qPCR in amp cassette

### Sheet: Sheet2
file name	description	plasmid ID	AAV class	cloning backbone	cloning insert	within BC insert	dummy filler	target complexity
pJBL146_2BC_dock_AAV2_ITR_dummy0_20240824	ITR--BC1--GFP--BC2--ITR	p146	ssAAV	CN1839_BbsI_PacI	(GFP_o924_o925)_o926_o927v2	GFP	none	>1M
pJBL147_2BC_dock_AAV2_ITR_dummy1300_20240824	ITR--BC1--GFP--BC2--1.3kb constant --ITR	p147	ssAAV	p146_BglII_PmlI	CN1839_o929_o930	GFP	1.3 kb	>1M
pJBL148_2BC_dock_AAV2_ITR_dummy1900_20240824	ITR--BC1--GFP--BC2--1.9kb constant --ITR	p148	ssAAV	p146_BglII_PmlI	CN1839_o928_o930	GFP	1.9 kb	>1M
pJBL149_2BC_homology100_AAV2_ITR_dummy1900_20240825	ITR--BC1--0.1kb homology--BC2--1.9kb constant --ITR	p149	ssAAV	p148_SapI	(CN1839_o931_o934)_indexedR2_nexteraR1	0.1 kb homology	none	10-40k
pJBL150_2BC_nonhomology100_AAV2_ITR_dummy1900_20240825	ITR--BC1--0.1kb non-homology--BC2--1.9kb constant --ITR	p150	ssAAV	p148_SapI	(Ecoli_gDNA_tag_0.1kb)_indexedR2_nexteraR1	Ecoli_gDNA_tag_0.1kb	none	10-40k
pJBL151_2BC_homology700_AAV2_ITR_dummy1300_20240825	ITR--BC1--0.7kb homology--BC2--1.3kb constant --ITR	p151	ssAAV	p147_SapI	(CN1839_o931_o933)_indexedR2_nexteraR1	0.7 kb homology	1.3 kb	10-40k
pJBL152_2BC_nonhomology700_AAV2_ITR_dummy1300_20240825	ITR--BC1--0.7kb non-homology--BC2--1.3kb constant --ITR	p152	ssAAV	p147_SapI	(Ecoli_gDNA_tag_0.7kb)_indexedR2_nexteraR1	Ecoli_gDNA_tag_0.7kb	1.3 kb	10-40k
pJBL153_2BC_homology2000_AAV2_ITR_20240825	ITR--BC1--2.0 kb homology--BC2-ITR	p153	ssAAV	p146_SapI	(CN1839_o931_o932)_indexedR2_nexteraR1	2.0 kb homology	1.9 kb	10-40k
pJBL154_2BC_nonhomology2000_AAV2_ITR_20240825	ITR--BC1--2.0 kb non-homology--BC2-ITR	p154	ssAAV	p146_SapI	(Ecoli_gDNA_tag_2.0kb)_indexedR2_nexteraR1	Ecoli_gDNA_tag_2.0kb	1.9 kb	10-40k
