## Supplementary material for "Extensive length and homology dependent chimerism in pool-packaged AAV libraries": Table S2

### Sheet: Sheet1
Sample ID	Library ID	BC-to-BC within 1th- 99th percentile (plasmid insert)	Valid BC pair	Insert alignment category (fine)
				Simple CN1839	Simple E. coli	Composite CN1839	Composite E. coli	Composite CN1839/E. coli	Not mapped
Plasmid	p153* (long, homologous)	Yes	No	599	0	0	0	0	3
Plasmid	p153* (long, homologous)	Yes	Yes	53841	0	0	0	0	91
Plasmid	p153* (long, homologous)	No	No	42	1	42	0	15	13
Plasmid	p153* (long, homologous)	No	Yes	1032	0	0	0	0	47
Plasmid	p154 (long, non-homologous)	Yes	No	108	539	1	12	10	4
Plasmid	p154 (long, non-homologous)	Yes	Yes	8863	49417	106	737	2	948
Plasmid	p154 (long, non-homologous)	No	No	7	16	3	11	53	2
Plasmid	p154 (long, non-homologous)	No	Yes	148	962	3	19	0	25
5	p153* (long, homologous)	Yes	No	29	0	0	0	0	0
5	p153* (long, homologous)	Yes	Yes	19	0	0	0	0	0
5	p153* (long, homologous)	No	No	37	0	31	0	1	17
5	p153* (long, homologous)	No	Yes	0	0	1	0	0	9
6	p154 (long, non-homologous)	Yes	No	0	0	0	0	1	0
6	p154 (long, non-homologous)	Yes	Yes	4	16	0	0	0	0
6	p154 (long, non-homologous)	No	No	24	25	5	27	12	10
6	p154 (long, non-homologous)	No	Yes	10	1	0	1	0	2
7	p153* (long, homologous)	Yes	No	96	0	0	0	0	1
7	p153* (long, homologous)	Yes	Yes	96	0	0	0	0	0
7	p153* (long, homologous)	No	No	37	0	38	0	2	21
7	p153* (long, homologous)	No	Yes	2	0	0	0	0	5
8	p153* (long, homologous)	Yes	No	85	0	0	0	0	0
8	p153* (long, homologous)	Yes	Yes	130	0	0	0	0	0
8	p153* (long, homologous)	No	No	19	0	9	0	0	4
8	p153* (long, homologous)	No	Yes	3	0	2	0	0	6
9	p153* (long, homologous)	Yes	No	127	0	0	0	0	0
9	p153* (long, homologous)	Yes	Yes	270	0	0	0	0	0
9	p153* (long, homologous)	No	No	21	0	11	0	0	6
9	p153* (long, homologous)	No	Yes	22	0	0	0	0	5
Sample ID	Library ID	BC-to-BC within 1th- 99th percentile (plasmid insert)	Insert alignmnet category (coarse)		Fisher's exact p-value
			simple	composite or not mappable
plasmid_digest	p153* (long, homologous)	Yes	54440	94	1.13327e-137
plasmid_digest	p153* (long, homologous)	No	1075	117
plasmid_digest	p154 (long, non-homologous)	Yes	58927	1820	3.0847e-25
plasmid_digest	p154 (long, non-homologous)	No	1133	116
5	p153* (long, homologous)	Yes	48	0	3.93433e-15
5	p153* (long, homologous)	No	37	59
6	p154 (long, non-homologous)	Yes	20	1	7.48427e-05
6	p154 (long, non-homologous)	No	60	57
7	p153* (long, homologous)	Yes	192	1	3.6118e-37
7	p153* (long, homologous)	No	39	66
8	p153* (long, homologous)	Yes	215	0	2.81588e-19
8	p153* (long, homologous)	No	22	21
9	p153* (long, homologous)	Yes	397	0	5.41572e-21
9	p153* (long, homologous)	No	43	22
