## Supplementary material for "Extensive length and homology dependent chimerism in pool-packaged AAV libraries": Table S3

### Sheet: table_prob_swap_vs_ITR2ITR2_len
Sample ID	Library ID	Full length ITR-to-ITR	material	# reads valid BC1 and BC2 (separately)	# reads valid pairs	Fraction valid BC pairs	Fisher's exact p-value
1	p149 (short, homologous)	FALSE	AAV	117	82	0.700855	0.379006
1	p149 (short, homologous)	TRUE	AAV	210	174	0.828571
2	p150 (short, non-homologous)	FALSE	AAV	385	363	0.942857	0.938644
2	p150 (short, non-homologous)	TRUE	AAV	111	107	0.963964
3	p151 (mid-sized, homologous)	FALSE	AAV	51	31	0.607843	0.908461
3	p151 (mid-sized, homologous)	TRUE	AAV	1393	884	0.634602
4	p152 (mid-sized, non-homologous)	FALSE	AAV	35	35	1	0.893536
4	p152 (mid-sized, non-homologous)	TRUE	AAV	130	125	0.961538
5	p153* (short, homologous)	FALSE	AAV	8	5	0.625	1
5	p153* (short, homologous)	TRUE	AAV	251	183	0.729084
5	p153* (mid-sized, homologous)	TRUE	AAV	41	18	0.439024	NA
5	p153* (long, homologous)	TRUE	AAV	48	19	0.395833	NA
6	p154 (long, non-homologous)	FALSE	AAV	2	2	1	1
6	p154 (long, non-homologous)	TRUE	AAV	19	18	0.947368
7	p153* (short, homologous)	TRUE	AAV	144	95	0.659722	NA
7	p153* (mid-sized, homologous)	TRUE	AAV	155	81	0.522581	NA
7	p153* (long, homologous)	TRUE	AAV	193	96	0.497409	NA
8	p153* (short, homologous)	FALSE	AAV	4	4	1	1
8	p153* (short, homologous)	TRUE	AAV	116	100	0.862069
8	p153* (mid-sized, homologous)	FALSE	AAV	4	2	0.5	0.699017
8	p153* (mid-sized, homologous)	TRUE	AAV	79	61	0.772152
8	p153* (long, homologous)	TRUE	AAV	215	130	0.604651	NA
9	p153* (short, homologous)	TRUE	AAV	54	47	0.87037	NA
9	p153* (mid-sized, homologous)	FALSE	AAV	1	0	0	1
9	p153* (mid-sized, homologous)	TRUE	AAV	135	93	0.688889
9	p153* (long, homologous)	TRUE	AAV	397	270	0.680101	NA
plasmid_digest	p146 (parental)	FALSE	plasmid	2259	2259	1	0.976095
plasmid_digest	p146 (parental)	TRUE	plasmid	159091	158896	0.998774
plasmid_digest	p149 (short, homologous)	FALSE	plasmid	21266	20735	0.975031	0.899899
plasmid_digest	p149 (short, homologous)	TRUE	plasmid	16352	15975	0.976945
plasmid_digest	p150 (short, non-homologous)	FALSE	plasmid	29401	29143	0.991225	0.984586
plasmid_digest	p150 (short, non-homologous)	TRUE	plasmid	20593	20406	0.990919
plasmid_digest	p151 (mid-sized, homologous)	FALSE	plasmid	5553	5508	0.991896	0.909048
plasmid_digest	p151 (mid-sized, homologous)	TRUE	plasmid	4430	4379	0.988488
plasmid_digest	p152 (mid-sized, non-homologous)	FALSE	plasmid	6436	6398	0.994096	0.987724
plasmid_digest	p152 (mid-sized, non-homologous)	TRUE	plasmid	3156	3140	0.99493
plasmid_digest	p153* (long, homologous)	FALSE	plasmid	623	619	0.993579	0.954485
plasmid_digest	p153* (long, homologous)	TRUE	plasmid	53911	53313	0.988908
plasmid_digest	p154 (long, non-homologous)	FALSE	plasmid	713	707	0.991585	0.978704
plasmid_digest	p154 (long, non-homologous)	TRUE	plasmid	60034	59366	0.988873
