## Supplementary material for "Extensive length and homology dependent chimerism in pool-packaged AAV libraries": Table S4

### Sheet: Sheet1
Pool_name	AIBS_alias	DNA conc (ng/uL)	Prep_details	Capsid	VT#	Titer (gc/mL)	Estimated_volume_uL	Estimated_total_gc	ProductionDate	TransfectionDate	uL for 1e11 gc	uL for 2e11 gc	uL for 5e11 gc
p149.3_pool	AiP16105	290	Crude Prep (1x 15 cm plate) - minimum 15ug pAAV plasmid required	rAAV PHP.eB	VT8233C	3950000000000	150	592500000000	2024-11-15	2024-11-05	25.3	50.6	126.6
p150.2_pool	AiP16106	480	Crude Prep (1x 15 cm plate) - minimum 15ug pAAV plasmid required	rAAV PHP.eB	VT8234C	10400000000000	150	1560000000000	2024-11-15	2024-11-05	9.6	19.2	48.1
p151.3_pool	AiP16107	290	Crude Prep (1x 15 cm plate) - minimum 15ug pAAV plasmid required	rAAV PHP.eB	VT8235C	no titer yet	150	#VALUE!			#VALUE!	#VALUE!	#VALUE!	Send 50 uL
p152.2_pool	AiP16108	640	Crude Prep (1x 15 cm plate) - minimum 15ug pAAV plasmid required	rAAV PHP.eB	VT8236C	13500000000000	150	2025000000000	2024-11-19	2024-11-05	7.4	14.8	37
p153.2_pool	AiP16109	270	Crude Prep (1x 15 cm plate) - minimum 15ug pAAV plasmid required	rAAV PHP.eB	VT8237C	12400000000000	150	1860000000000	2024-11-19	2024-11-05	8.1	16.1	40.3
p154v2.2_pool	AiP16110	820	Crude Prep (1x 15 cm plate) - minimum 15ug pAAV plasmid required	rAAV PHP.eB	VT8238C	10200000000000	150	1530000000000	2024-11-19	2024-11-05	9.8	19.6	49
p153.2_pool	AiP16111	270	Crude Prep (1x 15 cm plate) - minimum 15ug pAAV plasmid required	rAAV 2	VT8240C	1410000000000	150	211500000000	2024-11-19	2024-11-05	70.9	141.8	354.6
p153.2_10percent_pool_withCN2481	AiP16112	340	Crude Prep (1x 15 cm plate) - minimum 15ug pAAV plasmid required	rAAV PHP.eB	VT8239C	8740000000000	150	1311000000000	2024-11-19	2024-11-05	11.4	22.9	57.2
p153.2_10percent_pool_withCN2481	AiP16113	340	Crude Prep (1x 15 cm plate) - minimum 15ug pAAV plasmid required	rAAV 2	VT8241C	1690000000000	150	253500000000	2024-11-19	2024-11-05	59.2	118.3	295.9
											Send this much for Plasmidsaurus sequencing
